# Gene regulatory network architecture in different developmental contexts influences the genetic basis of morphological evolution

**DOI:** 10.1101/219337

**Authors:** Sebastian Kittelmann, Alexandra D. Buffry, Franziska A. Franke, Isabel Almudi, Marianne Yoth, Gonzalo Sabaris, Juan Pablo Couso, Maria D. S. Nunes, Nicolás Frankel, José Luis Gómez-Skarmeta, Jose Pueyo-Marques, Saad Arif, Alistair P. McGregor

## Abstract

Convergent phenotypic evolution is often caused by recurrent changes at particular nodes in the underlying gene regulatory networks (GRNs). The genes at such evolutionary ‘hotspots’ are thought to maximally affect the phenotype with minimal pleiotropic consequences. This has led to the suggestion that if a GRN is understood in sufficient detail, the path of evolution may be predictable. The repeated evolutionary loss of larval trichomes among *Drosophila* species is caused by the loss of *shavenbaby* (*svb*) expression. *svb* is also required for development of leg trichomes, but the evolutionary gain of trichomes in the ‘naked valley’ on T2 femurs in *Drosophila melanogaster* is caused by the loss of *microRNA-92a* (*miR-92a*) expression rather than changes in *svb*. We compared the expression and function of components between the larval and leg trichome GRNs to investigate why the genetic basis of trichome pattern evolution differs in these developmen*tal* contexts. We found key differences between the two networks in both the genes employed, and in the regulation and function of common genes. These differences in the GRNs reveal why mutations in *svb* are unlikely to contribute to leg trichome evolution and how instead *miR-92a* represents the key evolutionary switch in this context. Our work shows that variability in GRNs across different developmen*tal* contexts, as well as whether a morphological feature is lost versus gained, influence the nodes at which a GRN evolves to cause morphological change. Therefore, our findings have important implications for understanding the pathways and predictability of evolution.

**Author Summary:** A major goal of biology is to identify the genetic cause of organismal diversity. Convergent evolution of traits is often caused by changes in the same genes – evolutionary ‘hotspots’. *shavenbaby* is a ‘hotspot’ for larval trichome loss in *Drosophila*, however *microRNA-92a* underlies the gain of leg trichomes. To understand this difference in the genetics of phenotypic evolution, we compared the expression and function of genes in the underlying regulatory networks. We found that the pathway of evolution is influenced by differences in gene regulatory network architecture in different developmen*tal* contexts, as well as by whether a trait is lost or gained. Therefore, hotspots in one context may not readily evolve in a different context. This has important implications for understanding the genetic basis of phenotypic change and the predictability of evolution.
