## Supplementary Materials for "Gene regulatory network architecture in different developmental contexts influences the genetic basis of morphological evolution"

gene	eworo			OreR			log2(fold change)	p value	q value
	FPKM	FPKM low confidence	FPKM high confidence	FPKM	FPKM low confidence	FPKM high confidence
ab	1.04636	0.130444	1.96227	1.483	0.204793	2.76121	0.503141	0.25955	0.741302
abd-A	0.0663926	0	0.137829	0.0749363	0	0.153788	0.174643	1	1
aos	20.1678	0.610233	39.7254	22.4352	2.26806	42.6022	0.153706	0.7829	0.997836
Awh	1.19099	0.441897	1.94008	0.792754	0.200759	1.38475	-0.587213	0.14905	0.6119
D	0.69598	0.209023	1.18294	0.664697	0.192573	1.13682	-0.0663489	0.8705	0.997836
Dl	9.43018	5.52412	13.3362	11.5905	7.02683	16.1541	0.297581	0.20235	0.680669
Egfr	71.0142	47.2045	94.8239	91.9142	61.9007	121.928	0.37218	0.05495	0.383153
hh	52.5519	35.0601	70.0438	47.4805	31.5855	63.3754	-0.146409	0.4447	0.898099
jigr1	79.0878	53.2083	104.967	55.0061	36.7944	73.2179	-0.523863	0.00905	0.128957
lin	21.5031	14.2548	28.7513	25.6069	17.0161	34.1977	0.251991	0.2048	0.684217
N	39.0012	25.1444	52.858	48.1594	32.0796	64.2393	0.3043	0.12575	0.573451
N	0.844197	0	3.24554	1.58751	0	5.18768	0.911113	0.68075	0.982626
rho	19.3163	2.62884	36.0038	25.3243	6.06757	44.581	0.390699	0.4279	0.887832
Ser	46.6179	31.3852	61.8507	47.9328	32.3335	63.5321	0.0401284	0.83325	0.997836
SoxN	1.7422	0.942955	2.54144	2.58366	1.51443	3.6529	0.568508	0.029	0.267291
SoxN	0.283171	0	0.767425	0.285293	0	0.797727	0.0107746	0.9926	0.998981
spi	178.998	120.874	237.121	154.992	103.414	206.57	-0.207743	0.2786	0.764186
svb/ovo	17.2662	10.5939	23.9386	20.9661	13.5807	28.3514	0.280103	0.19115	0.669473
tal	65.9272	43.4398	88.4146	63.3842	42.15	84.6185	-0.0567499	0.7721	0.997836
tal	0	0	0	0.251724	0	2.15165	inf	0.2215	0.702459
Ubx	8.18698	4.97583	11.3981	10.6305	6.69006	14.5709	0.376801	0.098	0.514938
wg	26.0701	17.1327	35.0076	30.115	19.9628	40.2671	0.208082	0.28995	0.777799
