## Supplementary Materials for "Gene regulatory network architecture in different developmental contexts influences the genetic basis of morphological evolution"

chr	start	end	length	abs_summit	pileup	-log10 (pvalue)	fold_enrichment	-log10 (qvalue)	name
3R	4951640	4951977	338	4951891	73	14.4316	2.80516	11.61843	OreR_peak_call_peak_25259
3R	4952062	4952487	426	4952166	78	16.13095	2.90655	12.98748	OreR_peak_call_peak_25260
3R	4952587	4952793	207	4952748	78	14.75749	2.74258	11.90351	OreR_peak_call_peak_25261
3R	4955430	4955482	53	4955457	60	6.36443	1.96997	4.72984	OreR_peak_call_peak_25262
3R	4958085	4958196	112	4958115	53	4.35535	1.75126	2.95763	OreR_peak_call_peak_25263
3R	4961378	4961508	131	4961484	58	5.55921	1.87958	4.01584	OreR_peak_call_peak_25264
3R	4961999	4962135	137	4962024	59	5.76384	1.89783	4.19246	OreR_peak_call_peak_25265
3R	4962770	4962936	167	4962796	55	4.83199	1.80441	3.37189	OreR_peak_call_peak_25266
3R	4965330	4965588	259	4965485	61	7.5786	2.12365	5.79321	OreR_peak_call_peak_25267
3R	4966579	4966667	89	4966649	57	5.77006	1.92053	4.19816	OreR_peak_call_peak_25268
3R	4968594	4968645	52	4968608	51	5.07402	1.88474	3.59274	OreR_peak_call_peak_25269
3R	4969386	4969502	117	4969449	62	8.67779	2.25887	6.75953	OreR_peak_call_peak_25270
3R	4969780	4969862	83	4969826	65	9.47504	2.31823	7.45985	OreR_peak_call_peak_25271
3R	4970770	4971244	475	4971017	79	14.50389	2.69406	11.68178	OreR_peak_call_peak_25272
3R	4973326	4973444	119	4973421	67	8.06623	2.10951	6.22413	OreR_peak_call_peak_25273
3R	4975460	4975819	360	4975787	64	6.20201	1.9056	4.58215	OreR_peak_call_peak_25274
3R	4976335	4976418	84	4976377	72	9.95148	2.27414	7.862	OreR_peak_call_peak_25275
3R	4979419	4979645	227	4979509	58	6.04793	1.9488	4.45134	OreR_peak_call_peak_25276
3R	4984795	4984893	99	4984863	55	7.90571	2.26369	6.0787	OreR_peak_call_peak_25277
3R	4988524	4988641	118	4988616	50	4.9007	1.86882	3.43468	OreR_peak_call_peak_25278
3R	4990234	4990285	52	4990253	56	6.01811	1.96823	4.42424	OreR_peak_call_peak_25279
3R	4991413	4991608	196	4991584	61	6.88424	2.02913	5.18329	OreR_peak_call_peak_25280
3R	4991725	4991818	94	4991778	58	5.84643	1.92026	4.26789	OreR_peak_call_peak_25281
3R	4992214	4992281	68	4992255	59	6.00473	1.93143	4.41209	OreR_peak_call_peak_25282
3R	4993378	4993458	81	4993384	54	3.97134	1.6835	2.61849	OreR_peak_call_peak_25283
3R	4993515	4993600	86	4993595	52	3.63218	1.64647	2.32105	OreR_peak_call_peak_25284
3R	4993728	4993837	110	4993806	55	4.43991	1.74591	3.03469	OreR_peak_call_peak_25285
3R	4995450	4995613	164	4995545	61	6.63395	1.99517	4.96541	OreR_peak_call_peak_25286
3R	4995772	4995916	145	4995788	53	4.09892	1.71157	2.73465	OreR_peak_call_peak_25287
3R	4996926	4997027	102	4996931	50	4.00606	1.72385	2.65012	OreR_peak_call_peak_25288
3R	4997642	4998169	528	4997995	65	10.30364	2.42781	8.17674	OreR_peak_call_peak_25289
3R	5000707	5000838	132	5000717	48	5.42312	1.98073	3.89151	OreR_peak_call_peak_25290
3R	5009943	5010182	240	5010115	66	12.53144	2.70834	10.05443	OreR_peak_call_peak_25291
3R	5010437	5010737	301	5010497	55	7.90571	2.26369	6.0787	OreR_peak_call_peak_25292
3R	5011137	5011251	115	5011185	47	5.10089	1.94031	3.60723	OreR_peak_call_peak_25293
3R	5011943	5012333	391	5012053	58	8.55627	2.30784	6.65603	OreR_peak_call_peak_25294
3R	5015565	5015707	143	5015676	55	5.12626	1.84818	3.63035	OreR_peak_call_peak_25295
3R	5016279	5016711	433	5016384	67	8.98179	2.22477	7.02804	OreR_peak_call_peak_25296
3R	5018930	5019001	72	5018970	55	5.0346	1.83456	3.55677	OreR_peak_call_peak_25297
3R	5021137	5021225	89	5021161	59	5.56458	1.87003	4.02074	OreR_peak_call_peak_25298
3R	5021652	5021892	241	5021774	59	6.61136	2.01613	4.94489	OreR_peak_call_peak_25299
3R	5024011	5024070	60	5024025	46	3.45387	1.66726	2.17095	OreR_peak_call_peak_25300
3R	5024442	5024519	78	5024477	53	5.54949	1.93479	4.00697	OreR_peak_call_peak_25301
3R	5025548	5025780	233	5025575	62	8.43139	2.22536	6.54336	OreR_peak_call_peak_25302
3R	5025938	5026040	103	5026024	52	5.14033	1.88344	3.64325	OreR_peak_call_peak_25303
3R	5033235	5033881	647	5033499	79	14.02918	2.63939	11.29694	OreR_peak_call_peak_25304
3R	5034176	5034259	84	5034233	50	4.11636	1.7418	2.75054	OreR_peak_call_peak_25305
3R	5036963	5037034	72	5037000	50	3.40829	1.62576	2.12951	OreR_peak_call_peak_25306
3R	5041540	5041797	258	5041654	68	6.97275	1.96274	5.26377	OreR_peak_call_peak_25307
3R	5041888	5042081	194	5041957	61	5.21077	1.80233	3.70758	OreR_peak_call_peak_25308
3R	5042134	5042491	358	5042295	80	12.51721	2.45306	10.05443	OreR_peak_call_peak_25309
3R	5042750	5043709	960	5043071	88	17.31743	2.83982	13.9214	OreR_peak_call_peak_25310
3R	5044800	5045202	403	5045129	59	8.59201	2.29577	6.68818	OreR_peak_call_peak_25311
3R	5045331	5045868	538	5045515	75	16.46672	3.01767	13.23292	OreR_peak_call_peak_25312
3R	5053155	5053523	369	5053256	69	13.931	2.82961	11.21046	OreR_peak_call_peak_25313
3R	5053619	5053772	154	5053678	52	6.79447	2.14242	5.1016	OreR_peak_call_peak_25314
3R	5054015	5054139	125	5054108	49	5.75373	2.02115	4.18329	OreR_peak_call_peak_25315
3R	5054635	5054787	153	5054690	53	7.15722	2.18284	5.42123	OreR_peak_call_peak_25316
3R	5055622	5056096	475	5055900	58	9.08404	2.38496	7.10799	OreR_peak_call_peak_25317
3R	5056191	5056282	92	5056258	48	5.42312	1.98073	3.89151	OreR_peak_call_peak_25318
3R	5060542	5061017	476	5060722	60	8.04305	2.20217	6.20309	OreR_peak_call_peak_25319
3R	5061336	5061719	384	5061428	55	6.56606	2.06224	4.9038	OreR_peak_call_peak_25320
3R	5062373	5062440	68	5062406	52	5.05938	1.87081	3.57941	OreR_peak_call_peak_25321
3R	5065404	5065458	55	5065421	51	6.26556	2.07419	4.63996	OreR_peak_call_peak_25322
3R	5065765	5065978	214	5065912	53	7.15722	2.18284	5.42123	OreR_peak_call_peak_25323
3R	5066511	5066718	208	5066674	58	9.08404	2.38496	7.10799	OreR_peak_call_peak_25324
3R	5066942	5067000	59	5066963	51	6.43955	2.102	4.78845	OreR_peak_call_peak_25325
3R	5067569	5067641	73	5067602	48	5.42312	1.98073	3.89151	OreR_peak_call_peak_25326
3R	5076504	5076881	378	5076539	54	7.52768	2.22327	5.74703	OreR_peak_call_peak_25327
3R	5078951	5079112	162	5078992	60	7.61507	2.14261	5.82615	OreR_peak_call_peak_25328
