## Supplementary Materials for "Gene regulatory network architecture in different developmental contexts influences the genetic basis of morphological evolution"

chr	start	end	length	abs_summit	pileup	-log10 (pvalue)	fold_enrichment	-log10 (qvalue)	name
3R	4951640	4951722	83	4951684	51	6.63794	2.13377	5.02362	eworo_peak_call_peak_26346
3R	4951810	4951983	174	4951890	70	14.38214	2.86637	11.79747	eworo_peak_call_peak_26347
3R	4952050	4952475	426	4952185	82	19.68767	3.24282	16.03429	eworo_peak_call_peak_26348
3R	4952584	4952809	226	4952691	74	14.31689	2.76957	11.73894	eworo_peak_call_peak_26349
3R	4958097	4958198	102	4958115	54	5.40434	1.90081	3.91724	eworo_peak_call_peak_26350
3R	4961354	4961517	164	4961468	67	9.89314	2.34079	7.91946	eworo_peak_call_peak_26351
3R	4961762	4961930	169	4961902	56	5.56209	1.90158	4.06248	eworo_peak_call_peak_26352
3R	4962054	4962153	100	4962128	53	4.83577	1.82525	3.41338	eworo_peak_call_peak_26353
3R	4962758	4962811	54	4962772	59	6.94818	2.06327	5.29931	eworo_peak_call_peak_26354
3R	4962891	4962961	71	4962923	61	7.68042	2.13756	5.95148	eworo_peak_call_peak_26355
3R	4963105	4963167	63	4963126	56	6.1732	1.99092	4.60563	eworo_peak_call_peak_26356
3R	4965323	4965540	218	4965399	55	5.89369	1.96216	4.35812	eworo_peak_call_peak_26357
3R	4966584	4966746	163	4966673	64	8.11429	2.15446	6.33874	eworo_peak_call_peak_26358
3R	4969376	4969523	148	4969454	62	8.27638	2.20434	6.48715	eworo_peak_call_peak_26359
3R	4969770	4969876	107	4969838	70	10.94551	2.42528	8.83699	eworo_peak_call_peak_26360
3R	4970574	4971239	666	4971018	80	14.59793	2.68657	11.96189	eworo_peak_call_peak_26361
3R	4973334	4973439	106	4973397	64	7.07313	2.01863	5.41399	eworo_peak_call_peak_26362
3R	4973971	4974020	50	4974000	59	5.19137	1.81791	3.73095	eworo_peak_call_peak_26363
3R	4975393	4975599	207	4975553	60	5.36358	1.83238	3.88929	eworo_peak_call_peak_26364
3R	4975661	4975799	139	4975750	59	5.22495	1.8226	3.7619	eworo_peak_call_peak_26365
3R	4976291	4976470	180	4976385	74	11.52975	2.43191	9.35161	eworo_peak_call_peak_26366
3R	4979415	4979694	280	4979503	55	5.78582	1.94613	4.25881	eworo_peak_call_peak_26367
3R	4981651	4981713	63	4981711	42	3.55017	1.72483	2.28028	eworo_peak_call_peak_26368
3R	4984798	4984920	123	4984836	45	5.06271	1.96222	3.61249	eworo_peak_call_peak_26369
3R	4988568	4988646	79	4988630	47	4.46387	1.83171	3.08106	eworo_peak_call_peak_26370
3R	4991389	4991820	432	4991776	59	6.04047	1.93642	4.49298	eworo_peak_call_peak_26371
3R	4992205	4992280	76	4992221	58	5.53811	1.87659	4.04038	eworo_peak_call_peak_26372
3R	4993319	4993890	572	4993618	68	8.20336	2.11429	6.42029	eworo_peak_call_peak_26373
3R	4995457	4995591	135	4995545	61	6.21271	1.93811	4.64208	eworo_peak_call_peak_26374
3R	4997642	4998161	520	4998048	67	10.60133	2.43205	8.53848	eworo_peak_call_peak_26375
3R	5000709	5000797	89	5000750	53	7.92767	2.30348	6.16784	eworo_peak_call_peak_26376
3R	5009944	5010230	287	5010059	60	10.84353	2.60208	8.74427	eworo_peak_call_peak_26377
3R	5010445	5010651	207	5010560	55	8.72398	2.38879	6.8755	eworo_peak_call_peak_26378
3R	5011132	5011266	135	5011137	42	4.13096	1.83425	2.78532	eworo_peak_call_peak_26379
3R	5011935	5012138	204	5011976	55	8.45212	2.34702	6.63762	eworo_peak_call_peak_26380
3R	5015539	5015788	250	5015610	59	7.1274	2.08841	5.46381	eworo_peak_call_peak_26381
3R	5016337	5016697	361	5016645	64	8.29588	2.17828	6.50499	eworo_peak_call_peak_26382
3R	5018580	5018794	215	5018674	52	4.66284	1.80887	3.26413	eworo_peak_call_peak_26383
3R	5021139	5021415	277	5021169	60	6.15465	1.94113	4.58859	eworo_peak_call_peak_26384
3R	5021676	5021767	92	5021723	58	6.36145	1.99324	4.77872	eworo_peak_call_peak_26385
3R	5023808	5024098	291	5023989	55	6.15546	2.00107	4.58931	eworo_peak_call_peak_26386
3R	5024476	5024546	71	5024520	52	5.32988	1.91301	3.85838	eworo_peak_call_peak_26387
3R	5025514	5025765	252	5025593	62	8.29633	2.20704	6.50537	eworo_peak_call_peak_26388
3R	5025937	5026034	98	5025994	54	5.56526	1.9251	4.0654	eworo_peak_call_peak_26389
3R	5033241	5033793	553	5033485	81	15.06582	2.72154	12.36623	eworo_peak_call_peak_26390
3R	5034127	5034262	136	5034203	54	5.38261	1.89753	3.90523	eworo_peak_call_peak_26391
3R	5034802	5034853	52	5034839	53	4.67352	1.8003	3.27394	eworo_peak_call_peak_26392
3R	5036905	5037101	197	5037054	60	6.47397	1.98503	4.87277	eworo_peak_call_peak_26393
3R	5041537	5041839	303	5041673	66	6.57251	1.93306	4.96351	eworo_peak_call_peak_26394
3R	5041892	5042059	168	5041900	58	4.51379	1.73097	3.12708	eworo_peak_call_peak_26395
3R	5042114	5042497	384	5042369	80	13.24648	2.53402	10.82613	eworo_peak_call_peak_26396
3R	5042737	5043720	984	5043121	85	16.60431	2.81875	13.60593	eworo_peak_call_peak_26397
3R	5044756	5045210	455	5045119	61	9.68431	2.41527	7.72898	eworo_peak_call_peak_26398
3R	5045333	5045865	533	5045428	79	18.6735	3.19553	15.2567	eworo_peak_call_peak_26399
3R	5053152	5053492	341	5053220	71	16.0978	3.0713	13.1923	eworo_peak_call_peak_26400
3R	5053617	5053735	119	5053672	48	6.07456	2.09019	4.51487	eworo_peak_call_peak_26401
3R	5053809	5054127	319	5053858	49	6.4289	2.13285	4.83126	eworo_peak_call_peak_26402
3R	5054646	5054775	130	5054714	50	6.79153	2.17551	5.15518	eworo_peak_call_peak_26403
3R	5055654	5056044	391	5055941	54	8.32203	2.34614	6.51867	eworo_peak_call_peak_26404
3R	5056204	5056280	77	5056216	46	5.06996	1.94899	3.61911	eworo_peak_call_peak_26405
3R	5060550	5061011	462	5060893	66	10.92013	2.49163	8.81381	eworo_peak_call_peak_26406
3R	5061341	5061690	350	5061428	57	7.61032	2.18662	5.88716	eworo_peak_call_peak_26407
3R	5065757	5065909	153	5065842	52	7.54106	2.26082	5.82367	eworo_peak_call_peak_26408
3R	5065959	5066010	52	5065975	41	3.83897	1.79159	2.528	eworo_peak_call_peak_26409
3R	5066443	5066718	276	5066644	58	9.97421	2.51676	7.98064	eworo_peak_call_peak_26410
3R	5066894	5066989	96	5066946	49	6.4289	2.13285	4.83126	eworo_peak_call_peak_26411
3R	5067593	5067705	113	5067609	44	4.743	1.91957	3.3279	eworo_peak_call_peak_26412
3R	5076483	5076880	398	5076656	58	9.97421	2.51676	7.98064	eworo_peak_call_peak_26413
3R	5078910	5079047	138	5078963	54	6.45195	2.05915	4.85249	eworo_peak_call_peak_26414
3R	5079238	5079290	53	5079257	46	4.09539	1.77963	2.76322	eworo_peak_call_peak_26415
