## Supplementary Materials for "Gene regulatory network architecture in different developmental contexts influences the genetic basis of morphological evolution"

gene	eworo			OreR			log2(fold change)	p value	q value
	FPKM	FPKM low confidence	FPKM high confidence	FPKM	FPKM low confidence	FPKM high confidence
Actn	73.9404	31.4416	116.439	70.3306	31.4705	109.191	-0.0722103	0.8297	0.997836
alpha-PheRS	48.753	32.3128	65.1933	43.1838	28.6053	57.7624	-0.175001	0.37145	0.844918
amd	4.83212	2.81917	6.84507	3.05499	1.66516	4.44482	-0.661488	0.0087	0.125489
bw	0.09932	0	0.493224	0.0141889	0	0.162144	-2.80732	1	1
Cbs	91.6437	61.2958	121.992	57.2163	37.9456	76.4869	-0.67961	0.0005	0.0148987
Cda5	0.304067	0	2.09295	0.326	0	1.93227	0.100481	0.9399	0.997836
Cda5	4.04991	2.16323	5.93659	4.38864	2.4324	6.34489	0.115885	0.66025	0.980833
CG10175	1.98446	1.03854	2.93039	2.89163	1.65417	4.12909	0.543133	0.04425	0.339962
CG10585	11.7071	6.55456	16.8596	10.3662	5.69547	15.0369	-0.175497	0.50135	0.930099
CG10591	0.0450585	0	0.256499	0.113842	0	0.372186	1.33717	1	1
CG10591	0.0920659	0	0.258561	0.14828	0	0.360628	0.687588	1	1
CG10932	45.6096	30.1774	61.0418	23.7376	15.3167	32.1585	-0.942165	0.00005	0.00210932
CG11127	44.2271	29.1264	59.3278	34.9861	22.9546	47.0176	-0.338149	0.0895	0.494561
CG11200	13.7322	8.56501	18.8995	18.13	11.5011	24.759	0.400815	0.06765	0.426939
CG11227	0.00536172	0	0.0384115	0.00274741	0	0.0347161	-0.964623	1	1
CG11771	19.2335	8.95176	29.5152	19.4693	9.08659	29.8519	0.0175792	0.9533	0.997836
CG11786	0.205065	0	0.470324	0.333348	0	0.699646	0.700952	0.3056	0.79288
CG11836	7.3257	0.194226	14.4572	7.70758	0	15.6366	0.0733116	0.9121	0.997836
CG11905	126.304	84.5173	168.091	81.6771	53.4945	109.86	-0.628901	0.00285	0.0579352
CG12009	1.85762	1.0253	2.68994	1.09564	0.56194	1.62934	-0.761684	0.00635	0.0993876
CG12009	0.0885347	0	0.325548	0.0207732	0	0.114976	-2.09152	1	1
CG12017	0.789051	0.321174	1.25693	0.678558	0.26432	1.0928	-0.217646	0.5298	0.942791
CG12075	41.0487	27.4836	54.6137	42.5582	28.349	56.7674	0.0521008	0.79005	0.997836
CG12075	0.0219327	0	0.740627	0.520225	0	4.1938	4.56798	0.24485	0.729037
CG1273	76.9889	50.8573	103.121	93.6335	62.9318	124.335	0.282374	0.143	0.603228
CG1273	5.67908	0	17.6467	3.42543	0	11.1523	-0.72937	0.65555	0.980559
CG12814	55.4919	37.0357	73.9481	62.0073	41.2679	82.7467	0.160161	0.41995	0.882487
CG13082	725.721	491.629	959.814	524.936	345.124	704.749	-0.467273	0.0174	0.19449
CG13365	44.8232	27.845	61.8014	31.9957	19.2744	44.7169	-0.486369	0.03485	0.298533
CG13585	182.492	87.3915	277.593	140.849	45.206	236.493	-0.373681	0.29595	0.782595
CG13616	0.0263226	0	0.132863	0	0	0	-inf	1	1
CG13627	7.26045	4.57857	9.94233	6.11076	3.77898	8.44254	-0.248707	0.2558	0.736993
CG13630	56.4195	34.329	78.5099	44.8396	27.0167	62.6626	-0.331418	0.15295	0.619655
CG13698	50.5761	33.4075	67.7447	58.0541	38.4086	77.6996	0.198941	0.32295	0.806541
CG14356	0.106329	0	0.274296	0.162092	0	0.377937	0.608276	1	1
CG14395	17.4071	11.3622	23.452	13.0908	8.57239	17.6092	-0.411123	0.0454	0.343418
CG14756	0.0176996	0	0.832036	0	0	0	-inf	1	1
CG15005	0.230478	0	2.69506	0.141923	0	2.44728	-0.699517	0.78135	0.997836
CG15005	2.05168	0	5.97402	1.61911	0	6.2501	-0.3416	0.8583	0.997836
CG15022	0.00680512	0	0.0614626	0	0	0	-inf	1	1
CG15239	3.64119	0	11.6681	2.42447	0	9.37969	-0.586739	0.8027	0.997836
CG15506	0.895431	0.273536	1.51733	1.26576	0.461697	2.06981	0.499344	0.20595	0.684755
CG15743	40.9295	27.0695	54.7896	34.0294	22.3884	45.6703	-0.266362	0.17635	0.647222
CG1632	11.1129	6.01912	16.2067	11.2763	5.96013	16.5925	0.0210573	0.9358	0.997836
CG16798	92.7904	61.9593	123.621	85.0569	56.736	113.378	-0.125546	0.5183	0.938651
CG17211	48.066	31.909	64.223	50.8256	34.3111	67.3401	0.080539	0.6741	0.981557
CG17672	111.065	74.2156	147.914	84.9696	56.6944	113.245	-0.386384	0.0464	0.348005
CG18249	2.62382	1.10162	4.14602	1.9812	0.560157	3.40224	-0.405296	0.28685	0.774989
CG18249	0.222464	0	0.708729	0.255937	0	0.786784	0.20222	0.91755	0.997836
CG2016	96.4761	63.7683	129.184	71.6561	47.1617	96.1506	-0.429081	0.0333	0.289469
CG2663	25.9534	16.8815	35.0253	14.8904	9.42217	20.3586	-0.801545	0.00015	0.00541564
CG30283	4.1565	0	18.1974	4.93012	0	22.6176	0.246253	0.8018	0.997836
CG30423	385.6	230.581	540.619	296.348	183.277	409.419	-0.379812	0.09515	0.508359
CG31559	19.4686	12.6922	26.2449	17.1758	11.0336	23.3179	-0.180775	0.3805	0.851261
CG31717	41.2701	26.4771	56.0631	35.6177	22.608	48.6274	-0.212504	0.31705	0.803375
CG32039	26.22	16.1223	36.3177	27.0752	17.0098	37.1406	0.0463054	0.835	0.997836
CG32354	65.0595	34.6878	95.4312	55.8864	30.3621	81.4107	-0.219264	0.4225	0.884634
CG32694	0.201628	0.00540216	0.397853	0.160168	0	0.327233	-0.332111	0.5336	0.94532
CG32694	0.0269739	0	0.121423	0.0265611	0	0.116549	-0.0222518	1	1
CG34007	2.13647	0.408167	3.86476	2.76469	0.602093	4.92728	0.371891	0.44145	0.896095
CG3831	5.00126	1.47723	8.5253	6.19757	2.31082	10.0843	0.30941	0.43565	0.89388
CG3842	118.998	80.0344	157.961	108.148	72.4916	143.805	-0.137925	0.4668	0.911034
CG4065	29.1849	17.8737	40.4962	25.9738	15.9588	35.9888	-0.168167	0.4586	0.906875
CG42331	0.0198063	0	0.103144	0.0278003	0	0.120622	0.489142	1	1
CG43366	19.8658	12.6714	27.0601	27.2369	18.0028	36.4709	0.455278	0.02635	0.252969
CG4666	24.8953	15.89	33.9005	13.7334	8.24762	19.2193	-0.858177	0.00005	0.00210932
CG4678	56.1052	35.7031	76.5073	39.0611	24.8289	53.2933	-0.522401	0.01445	0.173547
CG4678	11.3991	0.71143	22.0868	7.80598	0.00255827	15.6094	-0.546273	0.36295	0.838783
CG4686	47.4539	22.3807	72.5272	37.5344	19.3647	55.7041	-0.338314	0.2504	0.7327
CG4702	24.3145	14.0304	34.5986	10.6077	6.37984	14.8356	-1.1967	0.00005	0.00210932
CG4822	54.6127	1.14394	108.081	45.8558	0	92.1306	-0.25213	0.6691	0.981557
CG4914	85.1421	54.2327	116.051	76.8014	48.1986	105.404	-0.148739	0.49295	0.925375
CG5039	11.7526	2.41265	21.0926	3.91682	0	9.33179	-1.58523	0.03315	0.288591
CG5171	29.0131	0	1.06416	11.5343	0	0.71224	-1.33077	0.00005	0.00210932
CG5171	0.110591	18.6994	39.3268	0.109043	7.04699	16.0216	-0.0203445	1	1
CG5525	207.51	139.337	275.683	226.391	153.563	299.219	0.125638	0.5116	0.938354
CG5742	11.6227	7.53516	15.7103	12.8206	8.30212	17.3391	0.141518	0.48565	0.920472
CG6180	207.591	138.991	276.192	176.192	118.167	234.216	-0.236601	0.2247	0.70598
CG6180	0.00705471	0	0.568174	0.00502503	0	0.51305	-0.489454	1	1
CG6415	0.277072	0	0.581345	0.0577941	0	0.144056	-2.26127	0.00865	0.125074
CG6785	0.00691978	0	0.139834	0.0591769	0	0.399969	3.09624	1	1
CG6785	0.902805	0.421339	1.38427	1.02342	0.492969	1.55387	0.18091	0.55565	0.954691
CG7173	1.67912	0.841306	2.51693	7.24955	4.56773	9.93137	2.11019	0.00005	0.00210932
CG7840	19.1598	0	38.6544	18.4429	0	38.7149	-0.0550131	0.93585	0.997836
CG7860	183.084	118.431	247.737	92.9123	58.1729	127.652	-0.978565	0.00005	0.00210932
CG8112	8.35627	1.81033	14.9022	4.83673	0.768854	8.90461	-0.788827	0.0972	0.512794
CG8213	0.574715	0.28573	0.863701	0.535774	0.268126	0.803421	-0.101224	0.72685	0.990505
CG8303	18.875	12.2282	25.5218	15.401	9.92233	20.8796	-0.293456	0.15615	0.623223
CG8306	105.609	70.7644	140.453	89.9143	60.3121	119.516	-0.232109	0.23165	0.71431
CG8386	122.452	16.1658	228.738	89.7465	3.82241	175.671	-0.44829	0.4027	0.868841
CG8420	36.7856	24.3079	49.2633	29.8085	19.6442	39.9729	-0.303416	0.13245	0.585406
CG8420	0.221884	0	1.40763	0.222465	0	1.33034	0.00377237	0.9878	0.998661
CG9095	0	0	0	0	0	0	0	1	1
CG9095	0.0362772	0	0.403341	0.0348248	0	0.381933	-0.0589471	1	1
CG9095	9.00956	5.85068	12.1684	7.9693	5.17111	10.7675	-0.177005	0.39255	0.85988
CG9175	37.1272	24.5932	49.6611	36.67	24.0422	49.2978	-0.0178752	0.9306	0.997836
CG9184	0.979873	0	5.02209	0.924577	0	5.19891	-0.0838013	0.93455	0.997836
CG9205	85.0324	12.2491	157.816	63.2856	8.777	117.794	-0.426137	0.3884	0.857365
CG9356	30.1586	17.3205	42.9968	26.5906	15.0414	38.1397	-0.181656	0.48155	0.918858
CG9503	57.5592	30.2506	84.8678	62.2926	33.9719	90.6133	0.114015	0.6697	0.981557
CG9514	0.190563	0	1.57778	0.131062	0	1.26827	-0.540015	0.6711	0.981557
CG9519	0.0481213	0	0.900834	0.0689342	0	1.07395	0.518543	1	1
CG9689	368.472	239.954	496.989	243.605	157.699	329.511	-0.59701	0.0037	0.0702403
cher	10.6437	5.5467	15.7407	13.0499	8.00393	18.0959	0.294043	0.2484	0.732697
ChLD3	16.7091	7.85106	25.5671	9.73929	3.76766	15.7109	-0.778745	0.0221	0.227176
CHOp24	203.174	86.2368	320.111	163.407	65.4359	261.379	-0.314242	0.3651	0.841224
CHOp24	2.13047	0	18.1379	1.44554	0	14.4938	-0.559568	0.6955	0.98399
Cpr11A	0.022633	0	0.082521	0.032292	0	0.0998162	0.51275	1	1
crok	159.948	107.104	212.791	134.63	89.8463	179.415	-0.248597	0.2	0.677215
Cyp301a1	2.46727	0.748596	4.18595	4.24786	1.5916	6.90411	0.783817	0.05075	0.364892
cyr	2.8322	0	10.5295	2.36776	0	9.16786	-0.258402	0.9066	0.997836
cyr	0.0725439	0	0.954918	0	0	0	-inf	1	1
cyr	6.41473	0.911963	11.9175	4.18998	0	8.4663	-0.614445	0.2701	0.754587
cysu	3.8748	2.32012	5.42948	4.02034	2.40311	5.63758	0.053197	0.81915	0.997836
dsx-c73A	103.384	63.1223	143.647	102.981	64.046	141.916	-0.00563774	0.9794	0.99833
dyl	0.0349313	0	0.122788	0.0222114	0	0.088928	-0.653221	1	1
dyl	0.311021	0.0713774	0.550665	0.202009	0.0281169	0.375901	-0.622593	0.18745	0.664544
ect	1.02856	0	2.77878	1.10047	0	2.71506	0.0974849	0.91585	0.997836
ect	45.446	30.0847	60.8072	34.082	22.1525	46.0115	-0.415142	0.0403	0.32533
f	9.03361	0	19.0943	7.77997	0	16.5592	-0.215538	0.7816	0.997836
Fib	42.5232	27.6447	57.4017	38.8235	25.5764	52.0707	-0.131319	0.5192	0.938851
fw	12.6307	8.27407	16.9873	13.7979	9.10943	18.4864	0.127517	0.5279	0.942421
GILT3	36.4769	23.2749	49.6788	29.3406	18.3977	40.2835	-0.314082	0.1449	0.604321
Gmap	9.57452	5.61554	13.5335	8.93744	5.42257	12.4523	-0.099338	0.67925	0.982207
Gtp-bp	88.6354	59.5094	117.761	77.8208	52.2238	103.418	-0.187727	0.3292	0.811112
hll	12.9337	8.02505	17.8424	7.8154	4.55252	11.0783	-0.726743	0.002	0.0443315
Hmgs	32.4982	13.8128	51.1836	31.2036	14.8559	47.5513	-0.0586459	0.8579	0.997836
Hr3	0.0114344	0	0.10941	0.00988582	0	0.095692	-0.209948	1	1
Hr3	0.557224	0.0724998	1.04195	0.486127	0.155255	0.816999	-0.196924	0.6312	0.976169
ImpE1	8.33601	4.45632	12.2157	9.07563	5.62347	12.5278	0.12264	0.57145	0.962089
ImpE1	0.300087	0	1.01153	0.00428129	0	0.0896374	-6.13119	0.2579	0.739636
kar	9.87741	6.2592	13.4956	18.636	12.1176	25.1543	0.915884	0.00005	0.00210932
kkv	73.2403	30.1741	116.307	85.0344	45.7679	124.301	0.215409	0.4862	0.920472
Lip4	2.26578	1.11942	3.41214	2.62386	1.36961	3.87811	0.211681	0.46085	0.907915
m	3.89331	0	13.5326	2.96106	0	11.2571	-0.394885	0.8834	0.997836
mas	18.6402	12.3528	24.9276	19.675	13.0269	26.3231	0.0779486	0.6956	0.98399
mey	234.433	157.454	311.413	198.111	133.281	262.941	-0.242871	0.20675	0.685424
mey	2.07441	0	12.2381	1.9963	0	11.2649	-0.0553697	0.95995	0.997836
mRpL45	22.6021	14.5481	30.6561	21.2424	13.5637	28.921	-0.0895128	0.6748	0.981557
mRpL46	26.4381	16.901	35.9753	20.6999	13.0877	28.3121	-0.352996	0.10795	0.538378
mRpL47	40.4495	23.4379	57.4612	32.1157	17.9545	46.2768	-0.332846	0.19645	0.673723
mRpL51	47.364	17.5028	77.2253	35.6219	11.1358	60.108	-0.411027	0.29425	0.779945
mwh	32.3035	20.5868	44.0202	33.247	21.4032	45.0907	0.041533	0.8422	0.997836
neo	488.483	332.882	644.084	472.597	321.072	624.122	-0.0476977	0.7952	0.997836
Nf-YA	52.6464	30.1755	75.1173	49.051	28.0968	70.0051	-0.102053	0.6799	0.982543
NimB3	15.0088	7.7609	22.2567	18.1419	9.69795	26.5858	0.273514	0.32385	0.806541
nyo	124.049	83.6764	164.422	113.017	76.2756	149.758	-0.134373	0.4715	0.912596
Obp99c	274.979	182.615	367.343	271.332	177.89	364.774	-0.0192626	0.92105	0.997836
Orct	8.18908	5.14132	11.2368	9.16601	5.75271	12.5793	0.162591	0.451	0.901993
Osi24	8.77347	5.56073	11.9862	8.27313	5.20589	11.3404	-0.0847148	0.6959	0.98399
Past1	78.6421	47.4102	109.874	71.3885	43.2246	99.5524	-0.139611	0.52105	0.939913
Peritrophin-A	0.910148	0	5.43739	1.08736	0	6.1808	0.256656	0.84415	0.997836
PH4alphaEFB	51.2561	33.1935	69.3186	57.9495	37.3065	78.5926	0.177073	0.3919	0.859567
PH4alphaSG1	0.00630889	0	0.0278055	0.00392704	0	0.025525	-0.683945	1	1
pk	92.7583	0	194.051	96.3463	6.84208	185.851	0.0547534	0.93005	0.997836
PKD	0	0	0	0.173804	0	4.59851	inf	1	1
PKD	43.009	26.1796	59.8384	49.0248	29.7849	68.2647	0.188872	0.4133	0.876293
PMP34	20.7193	11.4183	30.0204	18.8402	10.342	27.3384	-0.137165	0.60565	0.968139
Prosalpha4	224.666	0	500.392	186.335	0	429.309	-0.269884	0.71625	0.988295
prtp	96.5309	27.1665	165.895	84.6922	22.5883	146.796	-0.188762	0.6576	0.980808
prtp	0.0598604	0	2.05315	0.0634394	0	2.01974	0.0837757	1	1
PTPMT1	20.8985	0	53.2631	15.7416	0	41.967	-0.408818	0.6545	0.980559
pwn	48.0928	32.3587	63.8269	47.0261	31.4642	62.588	-0.0323585	0.8671	0.997836
Rab23	81.3667	48.7042	114.029	84.1634	50.1096	118.217	0.0487545	0.83575	0.997836
Rcd6	4.36987	1.10968	7.63005	4.49515	0.486161	8.50414	0.0407799	0.92925	0.997836
Rpb8	59.0076	37.9763	80.0389	50.395	32.4183	68.3718	-0.227619	0.27545	0.760428
RpS12	2827.82	1916.73	3738.92	2279.49	1538.66	3020.33	-0.310978	0.0955	0.508528
rt	14.1363	9.19543	19.0771	13.0337	8.42506	17.6423	-0.117158	0.5633	0.958237
SCOT	27.9703	6.19249	49.748	23.8007	5.01668	42.5848	-0.232887	0.61515	0.972535
scu	207.582	138.679	276.486	181.657	121.194	242.119	-0.192469	0.31475	0.801817
Sec23	121.563	81.8633	161.263	108.882	73.512	144.253	-0.158938	0.40475	0.869914
sha	15.3729	10.087	20.6588	17.927	11.9389	23.9152	0.22175	0.2563	0.737207
Smn	14.8497	0.45469	29.2448	13.698	0.986873	26.4092	-0.116467	0.83055	0.997836
Smn	87.6966	55.9906	119.403	69.0882	43.4954	94.681	-0.344082	0.1073	0.536294
sn	129.852	83.2485	176.455	150.497	98.0569	202.936	0.212863	0.3038	0.79039
snRNP-U1-C	82.0189	53.2921	110.746	75.4978	49.0465	101.949	-0.119523	0.5562	0.9548
Sox21b	0.30466	0.0667867	0.542533	0.296355	0.0668122	0.525898	-0.0398722	0.92915	0.997836
Spn88Ea	217.501	142.041	292.962	211.865	138.483	285.246	-0.0378815	0.8486	0.997836
St4	0.411786	0.0477592	0.775812	0.31742	0	0.638179	-0.375501	0.5021	0.930488
T-cp1	195.798	132.062	259.533	199.008	135.034	262.981	0.0234595	0.9009	0.997836
Tb	0	0	0	0	0	0	0	1	1
Tg	4.81531	2.97834	6.65227	7.05708	4.44876	9.6654	0.551442	0.01325	0.16279
TRAM	171	111.574	230.425	149.286	96.9652	201.606	-0.195915	0.34365	0.825461
tw	77.2165	51.7884	102.645	78.4243	52.7537	104.095	0.0223916	0.9056	0.997836
tyn	607.758	406.287	809.23	624.746	423.453	826.04	0.0397727	0.83785	0.997836
WASp	11.7647	6.29055	17.2388	12.2105	6.35577	18.0653	0.0536648	0.8437	0.997836
y	0.205583	0	1.81679	0.498389	0	2.99806	1.27755	0.47335	0.913482
ZnT86D	43.6634	28.8158	58.5111	36.4652	24.0563	48.874	-0.259906	0.19405	0.672003
zye	0.0166577	0	0.0652644	0.0477413	0	0.142944	1.51905	1	1
