## Supplementary Materials for "Gene regulatory network architecture in different developmental contexts influences the genetic basis of morphological evolution"

gene	eworo			OreR			log2(fold change)	p value	q value
	FPKM	FPKM low confidence	FPKM high confidence	FPKM	FPKM low confidence	FPKM high confidence
Cad96Ca	35.4048	23.2799	47.5298	37.6152	24.7949	50.4356	0.0873713	0.6615	0.980833
CadN	4.79297	2.73627	6.84967	7.41397	4.63664	10.1913	0.629326	0.00755	0.112485
CG13699	0.079227	0.00374755	0.154706	0.177875	0.039544	0.316206	1.1668	1	1
CG14626	0.386099	0.052883	0.719315	0.254676	0.0148053	0.494547	-0.600305	0.26235	0.745244
CG14830	35.9805	23.5935	48.3674	33.5101	21.9875	45.0327	-0.102619	0.6129	0.971671
CG15080	1.02939	0.539712	1.51907	0.853476	0.436031	1.27092	-0.270367	0.3421	0.823924
CG15282	0.833317	0	1.75008	3.21263	0.405954	6.0193	1.94681	0.00275	0.0562913
CG15370	0.024898	0	0.0697488	0.0436119	0	0.113053	0.808689	1	1
CG15818	0.00942471	0	0.0395556	0	0	0	-inf	1	1
CG16885	4.75105	1.6303	7.87179	6.78118	2.80235	10.76	0.513292	0.16835	0.635248
CG17562	0.00335418	0	0.0348742	0.00738046	0	0.0385327	1.13775	1	1
CG17781	0	0	0	0.00901364	0	0.0568193	inf	1	1
CG17781	0	0	0	0.00807144	0	0.0328257	inf	1	1
CG17786	5.75001	0.151992	11.348	9.16409	1.90335	16.4248	0.672429	0.18735	0.664544
CG2767	130.699	78.7327	182.665	120.579	71.2244	169.934	-0.116268	0.62035	0.974085
CG30101	21.0154	0	59.1603	29.8094	0	73.299	0.504321	0.59515	0.966816
CG32137	21.1881	14.0023	28.3739	23.4906	15.5992	31.3819	0.14883	0.44745	0.900544
CG4386	40.3093	26.5483	54.0703	38.6138	25.3411	51.8865	-0.0619951	0.7532	0.99687
CG5065	3.71934	2.03329	5.40538	4.22066	2.50387	5.93745	0.182423	0.4648	0.910354
CG5065	0.457554	0	1.24213	0.184888	0	0.767212	-1.30729	0.3957	0.86232
CG5756	0.196427	0	0.757207	0.15995	0	0.64029	-0.296372	0.8798	0.997836
CG8170	1.00348	0.473686	1.53327	1.15717	0.561597	1.75273	0.205587	0.5062	0.933689
CG8239	27.6485	9.50174	45.7953	27.6726	11.2768	44.0684	0.00125479	0.9971	0.999244
CG9990	25.3414	16.8414	33.8414	30.6772	20.4615	40.8929	0.275669	0.1543	0.621519
Clect27	7.09588	3.21183	10.9799	8.89458	2.97553	14.8136	0.325946	0.3837	0.853525
dpy	1.4265	0	83.5269	0.820696	8.44558	86.8691	-0.797563	0.65055	0.980056
dpy	36.8865	0	5.7316	47.6573	0	3.45631	0.369604	0.52805	0.942421
grh	46.9108	28.6892	65.1324	61.8322	38.9766	84.6878	0.398439	0.06895	0.433053
grh	4.95632	0	15.2365	5.10051	0	16.4596	0.0413732	0.9661	0.997836
jbug	77.7916	49.5248	106.058	82.8225	51.4285	114.217	0.0904086	0.6763	0.981557
knrl	3.02908	0.986876	5.07129	3.35077	1.26797	5.43356	0.14561	0.70125	0.986341
kst	11.9646	7.78148	16.1478	16.9881	11.3978	22.5785	0.505749	0.01215	0.155272
Obp83g	41.7812	26.4881	57.0743	40.7295	25.5396	55.9195	-0.0367781	0.86425	0.997836
Osi17	0.300872	0.0785581	0.523186	0.204361	0.035722	0.372999	-0.558033	0.21715	0.698171
pio	407.246	277.4	537.091	379.182	257.141	501.223	-0.103008	0.58865	0.965479
pot	161.353	109.372	213.334	181.166	123.192	239.14	0.167094	0.3696	0.844106
qua	0.275799	0	1.87564	0.54432	0	2.86172	0.980836	0.58985	0.965479
qua	18.0437	11.9054	24.182	18.6996	12.3044	25.0948	0.0515134	0.7985	0.997836
RhoGEF64C	11.2158	7.18869	15.2429	11.1058	7.28756	14.924	-0.0142183	0.9423	0.997836
spir	11.0776	3.14213	19.013	15.5586	7.30817	23.809	0.490071	0.20395	0.682928
spz6	153.662	103.118	204.206	104.684	69.9375	139.43	-0.553721	0.00425	0.076487
TwdlG	0.0336811	0	0.114527	0.0797656	0	0.184977	1.24383	1	1
vri	17.4248	0	1.16288	18.8416	0	1.2236	0.112773	0.5653	0.959172
vri	0.274361	11.4802	23.3695	0.275798	12.4753	25.2078	0.00753588	0.9392	0.997836
Wdr62	14.6563	9.60585	19.7068	17.3948	11.564	23.2255	0.247131	0.22	0.700504
wus	0.431502	0	2.13594	0.247159	0	1.47817	-0.803926	0.7712	0.997836
wus	49.1774	32.5897	65.7651	43.3398	28.4744	58.2053	-0.182302	0.35705	0.836684
yellow-b	8.31616	5.13055	11.5018	28.2746	18.3835	38.1658	1.76552	0.00005	0.00210932
yellow-d	5.67801	0	16.0642	7.73292	0	21.1058	0.445628	0.71225	0.988067
yellow-e3	227.294	145.562	309.025	154.578	97.6157	211.541	-0.556221	0.0095	0.132865
